# Highly plastic macrophage niches orchestrate acquired quiescence and reactivation in breast-cancer bone metastasis

**DOI:** 10.64898/2026.08.31.748298

**Authors:** Yasuto Takeuchi, Huazi Zhang, Takahiko Murayama, Tsunaki Hongu, Kazuhiro Ikeda, Kuniko Horie, Satoshi Inoue, Masao Yano, Masahiko Tanabe, Yuki Kurokawa, Hirofumi Terakawa, Noriyuki Inaki, Kei-ichiro Tada, Etsuo A. Susaki, Eishu Hirata, Shu-ichi Tsukamoto, Masafumi Horie, Hiroshi Watarai, Kazuo Okamoto, Shinya Sato, Yohei Miyagi, Fumio Arai, Toshio Suda, Arinobu Tojo, Koji Okamoto, Hans Clevers, Tuomas Tammela, Noriko Gotoh

## Abstract

Recurrence and metastasis remain major causes of cancer mortality, sustained by therapy-resistant micrometastatic cells. Bone is a frequent site of breast-cancer relapse, yet the cues that reawaken disseminated cells remain poorly defined. We identify a previously unrecognized, highly plastic CXCL16⁺ macrophage population that integrates tumor-associated macrophage programs found in distant metastatic sites such as lung and brain with non-tumor disease–associated traits in bone marrow. These CXCL16⁺ macrophages establish a transient niche that restrains disseminated cancer-cell proliferation. Single-cell transcriptomics delineate functional remodeling of myeloid niches within the bone metastatic microenvironment: a CXCL16⁺ macrophage niche that transiently constrains metastatic growth, and G-CSF⁺ macrophage and neutrophil niches that reignite tumor outgrowth. In primary tumors, cancer-associated fibroblasts (CAFs) aberrantly secrete G-CSF in response to cancer-cell signals, expanding G-CSF-receptor–positive subset of cancer cells with high metastatic potential. In advanced human bone metastases, CXCL16⁺ macrophages localize to CAF-rich stroma but are excluded from cancer-cell clusters, indicating immune evasion. Together, these findings uncover CAF–bone-marrow cross-talk as a therapeutic target linking stromal inflammation, immune remodeling, and metastatic progression.
