## Supplementary.tables1-11 for "Highly plastic macrophage niches orchestrate acquired quiescence and reactivation in breast-cancer bone metastasis": Supplementary table 1.1122.xlsx

### Sheet: BCC and CAF
Supplementary table 1
characteristics of breast cancer patients
Patient	Identifier	KI67 index	Clinical subtype	Histological subtype	Stage
BCC-P1	No. 68	0.5	TNBC	ILC	IIB
BCC-P2	K71	0.84	TNBC	IDC	IV
BCC-P3	163	2-3%	Luminal B	ILC	IV
BCC-P4	194	0.04	Luminal A	-	IIIA
CAF-P5	178	50-60%	TNBC	IDC	IIA
CAF-P6	204	0.6	TNBC	IDC	IIIB
CAF-P7	K71	0.84	TNBC	IDC	IV
CAF-P8	171	-	-	-	-
CAF-P9	187	-	-	-	-
P10	K24	80-90%	TNBC	IDC	-
TNBC, triple-negative breast cancer; IDC, invasive ductal carcinoma; ILC, invasive lobular carcinoma.
