## Supplementary.tables1-11 for "Highly plastic macrophage niches orchestrate acquired quiescence and reactivation in breast-cancer bone metastasis": Supplementary table 3.1122.xlsx

### Sheet: BCC RNA-seq
Supplementaty table 3
Top 30 differentially expressed genes encoding secreted proteins in BCCs (BCC-P1, P3, P4) co-cultured with CAF vs. BCCs (BCC-P1, P3, P4) alone
symbol	Log FC (fold change)	LogFDR (false discovery rate)
PCOLCE2	3.43896	0.427132
MMP28	1.77926	0.428476
DCN	1.74401	0.431554
TGM3	1.68461	0.416919
CFI	1.44326	0.610522
RARRES3	1.36304	1.36108
HMGB1	1.30464	0.42127
LUM	1.18839	0.419338
STRA6	1.17827	0.60952
ADAMTS10	1.16127	0.391944
FTL	1.16042	0.403814
TNFAIP6	1.1328	0.412066
CES1	1.11471	0.387851
MMP7	1.06076	0.918267
SAA2-SAA4	1.03053	0.456617
CXCL17	1.0103	0.540571
SPOCK2	1.0099	0.407762
LCAT	0.977792	0.61811
RARRES1	0.882609	0.807153
HRH1	0.874794	0.430007
ESD	0.848251	0.421582
DRAM1	0.841524	0.475076
COL4A1	0.833987	0.438977
S100A2	0.808111	0.439892
CXCL12	0.806233	2.2058
SERPINA3	0.799667	0.785752
HMCN1	0.793073	0.454535
TCN2	0.781656	0.461538
FBN1	0.780321	0.476275
CEACAM5	0.776556	0.40636
CKLF	0.772789	0.476645
