## Supplementary.tables1-11 for "Highly plastic macrophage niches orchestrate acquired quiescence and reactivation in breast-cancer bone metastasis": Supplementary table 4.1122.xlsx

### Sheet: FFPE specimens
Supplementary table 4
Formalin-fixed, paraffin-embedded (FFPE) specimens from distinct tumor types
Sample	Patient	Age	ER	PgR	HER2	Histological subtype	TNM
Human primary breast cancer tissue	sample no.1	59	-	-	-	IDC	pT2N2aM0
	sample no.2	34	-	-	-	IDC	pT3N1aM0
	sample no.3	77	-	-	1+	IDC	pT2N3aM0
Human bone metastatic tumor tissue	sample no.4	78	+/-	-	1+	ILC	pT2N0M1
	sample no.5	81	-	+/-	2+	IDC	cT1NxM1
ER, estrogen; PgR, progesterone; HER2, epidermal growth factor 2; IDC, invasive ductal carcinoma; ILC, invasive lobular carcinoma.
