## Supplementary.tables1-11 for "Highly plastic macrophage niches orchestrate acquired quiescence and reactivation in breast-cancer bone metastasis": Supplementary table 5.1122.xlsx

### Sheet: Description
Supplementary table 5
1. Marker gene list for annotation in Extended Data Fig. 3f
2. Marker gene list for annotation in Extended Data Fig. 4a
3. Marker gene list for annotation in Extended Data Fig. 8b

### Sheet: 1. Ex Data Fig. 3f
Supplementary table 5
Marker gene list for annotation in Extended Data Fig. 3f
Cluster	Gene
Neutrophil-1	Chil5, Acvrl1, Gm56942, Gpr27, Itgb2l, Garin3, 1700047M11Rik, Gm16083, Abca13, Lhfpl2, Ceacam10
Neutrophil-2	Ptgs2, Il1b, Cd101, Mpzl3, Pla2g7, Gm56955, Clec4d, Ptgs2os2, Cass4, Hcar2, Gm5150, Slc2a6, Jaml, Fgl2, Ccrl2, Clec7a, Sirpb1b, Sirpb1c, Cd244a, Marcks
Monocyte/Macrophage	Fcgr1, Msr1, Ms4a4c, Ms4a6d, Trem2, Ccl2, Mafb, Adgre4, Ms4a4a, Ly6c1
Neutrophil-3	Mogat2, Fcnb, Chit1, Gfi1, Ms4a3, Prss57, Vcam1
Erythrocyte-1	Abcg4, Plek2, Pklr, Aldh1a7, Ache, Epor, Gfi1b, Steap3, Icam4, Tfr2, Abcb6
Dendritic cel	Siglech, Cd209d, Spib, Mycl, Scimp, Cd209a, Btla
Mixture	Erythrocyte: Car1, Alad, Klf1, Hemgn, Hmgb3, Cpox, Zfpm1, Car2 Monocyte/Macrophage: C1qbp, Mgst3, Mif
Erythrocyte-2	Slfn14, Ypel4, Tmcc2, Trim58, Cd36, Art4, Epb42
Erythrocyte-3	Alas2, Snca, Bpgm, Fech, Ube2o, Slc25a39, Hba-a2, Spta1, Gypa, Prdx2, Slc4a1, Slc48a1, Trim10, Slc25a37, Hbq1b, Hbb-bt
Chondrocyte/Osteoblast	Chondrocyte: Acan, Epyc, Pcolce2, Prkg2, Gdf10, Tbx15, Cemip, Osr2, Fibin Osteoblast: Gdf10, Pcolce2, Tmem100, Twist1, Pitx1, Hoxc8, Hoxc10, Notum, Col1a1, Fbln7
Basophil/Eosinophil	Basophil: Fcer1a, Cd200r3, Ms4a2, Cd200r2, Cd200r4, Cpa3, Cyp11a1 Eosinophil: Alox15, Alox8, Alox12e, Il4, Hrh4, Gata2
Endothelial cell	Cdh5, Emcn, Flt1, Ptprb, Pcdh12, Rbp7, Aplnr, Ecscr, Clec14a, Flt4, Robo4, Arhgef15

### Sheet: 2. Ex Data Fig. 4a
Supplementary table 5
Marker gene list for annotation in Extended Data Fig. 4a
Cluster	Gene
Neutrophil-1	Arg2, Cd101, Sirpb1b, Cd244a, Il1b, Aqp9, Ptgs2, Clec4d, Clec7a, Nlrp12, Jaml, Marcks, St3gal6, Sirpb1a
Neutrophil-2	Mmp25, Itgb2l, Padi4, Tinagl1, Ceacam10, Il18bp, Prok2, Fosl1, Reck
Neutrophil-3	Ly75, Tmem216, Plscr1, Orm1, Zmpste24, Ffar2, Col5a1, Hvcn1, Ly6g5b, Dok2, Erg, Rasl11b
Monocyte/Macrophage	Ccl2, F13a1, Ly86, Adgre4, Ms4a4a, Ms4a4b, Ms4a4c, Ms4a6b, Ms4a8a, Cfh, Cd300lg, Ifi204, Pld4, Pros1, Lrp1, Colec12
Neutrophil	Cxcl2, Il1b, Tnf, Gpr132, Csf1, Smox, Nod2, Tlr2, Ptgs2os2, Olr1, Ptafr, Clec4d, Ccrl2, Tgm2
Neutrophil-4	Id1, Syne2, Orm1, Plk1, Aurkb, Foxm1, Bub1, Nusap1, Ncapg, Kif11, Prc1
CMP	Nkg7, Cst7, Kit, Gfi1, Ndrg2, Ifitm7, Mgl2, Fcnb, Ms4a3, Mybl2, Hells, Dnmt3b, Myc, Dtl, Chek1, Pole2, Pole, Pold1, Timeless, Mcm8, Exo1
Macrophage	C1qc, C1qb, C1qc, Apoe, Mertk, Aif1, Cxcl16, Cd83, Adgre1, Cd68, Dab2, Ms4a7, Cxcl16, Axl, Hpgds, Spic, Mrc1, Slamf9, Fcgrt, H2-Ab1, H2-Eb1
GMP/Monocyte	Itga1, Irf8, Klf4, Tln2, Gria3, Prdx4, Papss2, Ms4a4b, Met, Psat1, Melk, H2bc1, H2bc12, Txndc5, Tmem109
Neutrophil-5	Ptgs1, Cebpe, Ffar2, Pif1, Cdkn3, Prr11, Troap, Ccnb2, Kif20a, Cep55, Gjb3Knstrn, Cenpe, Cdc25c, Nek2, Kif20b
Erythrocyte	Car2, Klf1, Snca, Trim10, Hemgn, Gypa, Icam4, Spta1, Ermap, Gata1, Alas2, Gfi1b
Neutrophil-6	Mpo, Prtn3, Elane, Ctsg, Top2a, Cenpa, Stmn1, Npm1, Pds5b
Neutrophil-7	Ddx60, Elp1, Ceacam10, Zmpste24, Tmem216, Ffar2, Plscr1, Orm1, Ly75, Il1b, Card10, Ltf

### Sheet: 3. Ex Data Fig. 9b
Supplementary table 5
Marker gene list for annotation in Extended Data Fig. 9a
Cluster	Gene
Neutrophil	Fpr3, Cxcr2, Olr1, Mmp9, S100a8, Fpr1, Trem1, S100a9, Csf3r
Endothelial-1	Ptprb, Tek, Sema3g, Car14, Pde3a, Plvap, Sema3c, Gpihbp1, Adgrl4, Gja4, Gpr182, Npr3, Tspan7, Clec14a, Fzd4
Dendritic cell	Flt3, Cd209a, Clec10a, Irf4, Map4k1, Grap2, Tnfsf9, Irf8, Clec9a, Batf3, H2-Ob, Ciita, Gpr183, Wdfy4
Fibroblast	Col13a1, Pdgfra, Fgf10, Cdh11, Wnt2, Itga8, Bmper, Meox2, Lrat, Abca8a, Scube2, Bnc2
AT2-1	Cftr, Slc26a4, Slc26a9, Elf5, Slc34a2, Etv5, Lamp3, Hnf1b, Sftpb
AT2-2	Scgb1a1, Scd1, Cxcl15, H2-Ab1, H2-Aa, Apoe
P10-TAM1	Mmp13, Ms4a7, C1qc, C1qa, C1qb, C3ar1, Mrc1, Dab2, Trem2, Aoah, Fcgr1,, Gpr65, Mmp12, Fcgr2b, Aif1
VSMC	Myocd, Cspg4, Notch3, Lmod1, Postn, Sgcg, Actg2, Rgs5, Myh11, Col8a1, Des, Pdgfrb, Arhgap42
AT1	Scnn1g, Pard6b, Itgb6, Scnn1b, Ager, Krt7, Epb41l3, Aqp5, Clic3, Krt19
P10-TAM2	F13a1, Vcan, Ms4a4c, Msr1, Pparg, Sirpd, Ms4a6b, Ccl9, Ly6c2, Mafb, Ms4a6c, Pld4, Sirpb1a
Endothelial-2	Car4, Apln, Rspo3, Kif26b, Kdr, Aard, Cd34
Ciliated	Cfap206, Rsph14, Dnaaf6b, Dnah5, Cfap65, Cfap44, Dnaaf11, Cfap73, Rp1, Dnah3
Basophil	Ms4a2, Mcpt8, Cd200r3, Alox15, Cd200r4, Fcer1a, Il4, Cpa3, Il1rl1
Platelet	Gp9, Gp1ba, Ppbp, Treml1, Mpig6b, Gp5, Gp6, Gp1bb, Itga2b, Mpl, P2rx1, Pf4, Clec1b, Itgb3, Myl9
Erythrocyte	Hbb-bt, Hba-a1, Hbb-bs, Gypa, Hbq1a, Slc4a1, Alas2, Hbq1b, Hba-a2, Fech, Urod, Blvrb
