## Supplementary.tables1-11 for "Highly plastic macrophage niches orchestrate acquired quiescence and reactivation in breast-cancer bone metastasis": Supplementary table 7.1122.xlsx

### Sheet: Sheet1
	Supplementary table 7
	NF-kB activation gene set
	Name		Genes	Reference [PMID]
	1	NF-kB activation	Rela, Relb, Rel, Nfkb1, Nfkb2, Nfkbia, Nfkbiz, Chuk, Ikbkb, Ikbke, Tnfaip3, Ccl2, Il6, Tnf, Cxcl1, Ptgs2, Nos2, Birc3	Oeckinghaus et al., Cold Spring Harb Perspect Biol. 2009. [20066092] Karin., Oncogene. 1999. [10602462]
