## Supplementary.tables1-11 for "Highly plastic macrophage niches orchestrate acquired quiescence and reactivation in breast-cancer bone metastasis": Supplementary table 8.1122.xlsx

### Sheet: TAM
	Supplementary table 8
	TAM (tumor-associated macrophage) gene set
	Name		Genes	Reference [PMID]
	1	CXCL8+_monocyte	Malat1, Ccl3, Jun, Ccl4, Egr1, Klf6, Neat1, Dnajb1, Hspb1, Cxcl2, Ier3, Ppp1r15a, Cxcl3, Hsph1, Fosb, Sod2, Nr4a2, Klf2	Zhou et al., Nat Commun. 2020. [33303760]
	2	M1_macrophage	Cxcl10, Isg15, Ifit1, Ifit3, Ifit2, Tnfsf10, Mx1, Rsad2, Isg20, Ifi44, Mx2, Gbp2, Oas1a, Ccl8, Ifi6, Ly6e, Ifitm3
	3	FABP4+_macrophage	Fabp4, Retn, Ces1g, Marco, Mcemp1, Pdlim1, Inhba, Crip1, Fbp1, Igfbp2, Gchfr, Cd52, Aldh2, Serpina1, Fn1, Lgals3, Tspo
	4	CD14+_monocyte	mt-Co3, Rpl13a, Rps20, Rplp2, Rpl31, Rpl7, Rnase1, Lum, Stmn1, Serpinh1, Rps17, A2m, Col1a2, Sparc, Clec11a, Col1a1, S100a13, Ibsp
	5	M2_TAM	Apoe, Apoc1, Gpnmb, Ctsl, Ctsd, Pla2g7, Lgmn, Ctsb, Hmox1, Slc40a1, Ftl1, Lipa, Nupr1, Selenop, Ctsz, Lgals3, Fabp5, Plin2, Spp1, Ccl4
	6	Angiogenesis	Prg2, Jag2, Col5a2, Col3a1, Vav2, Itgav, Jag1, Thbd, Postn, S100a4, Pdgfa, Lrpap1, Msx1, Pf4, Spp1, Ccnd2, Olr1, Kcnj8, Pglyrp1, Nrp1, Fgfr1, Lpl, Slco2a1, Timp1, Lum, Apoh, Vtn, Serpina5, Vcan, Stc1, Ptk2, App, Fstl1, Tnfrsf21, Vegfa, Cxcl6	Wu et al., Cancer Dicov. 2022. [34417225]
	7	Complement	Cd55, Serpine1, Mmp15, Ehd1, Klk1, Gzmb, Prkcd, Pik3r5, Gnai2, Timp2, Sh2b3, Src, Ctsb, Casp10, Dock10, Fn1, Pla2g4a, Serpinc1, Cr2, Cd46, Vcpip1, Serpinb2, Rabif, Csrp1, Cfh, F5, Fcer1g, Kynu, Gpd2, Gca, Gata3, Hspa5, Dpp4, Serping1, F2, Rasgrp1, Usp8, Adra2b, Kcnip3, Hnf4a, Cebpb, Gnb4, Cp, Pik3ca, Anxa5, Ctso, S100a13, S100a9, Ctss, Gnai3, F3, Lyn, Lck, C1qc, Pdp1, Pcsk9, Hpcal4, C1qa, Cda, Ca…
	8	Immune_suppression	Chpt1, Isg20, Tgfb1, Stat3, Tnfrsf1b, Cd28, Stat1, Stk17b, Ctla4, Icos, Abcb6, Il10, Ptgs2, Cd34, Mertk, Il2ra, Traf6, Bdnf, Il1a, Il1b, Nfkb1, Prkci, Arnt, Pik3ca, Il2, Tlr2, Phgdh, Pik3cd, Anp32b, Tnc, Dhdds, Cnr2, Pgd, Fgl2, Il6, Hmx1, Alb, Hmgb1, Braf, Ptpn6, Tyr, Trim21, Mapk3, Itgam, Tlr3, Hpgd, Hmox1, Pik3cb, B3gat1, Stk4, Dmd, Foxp3, Cd40lg, Tlr7, Il22, Ifng, Egfr, Canx, Il13, Csf2, Tnfsf…
	9	Antigen_processing_and_presentation	Ctsb, Creb1, Pdia3, Hspa5, B2m, Rfx5, Rfxap, Ctss, Nfyc, Cd8a, Cd4, Klrc3, Klrc1, Klrc2, Klrd1, Rfxank, Ifi30, Calr, Hspa8, Nfyb, Ifng, Hspa4, Canx, Psme3, Hspa2, Lgmn, Hsp90aa1, Ctsl, Psme2, Psme1, Ciita, Tapbp, Tap1, Tap2, Hspa1a, Hspa1b, Hspa1l, Tnf, Hsp90ab1, Nfya, Cd74, Klrc4, H2-Oa, H2-Aa, H2-DMb1, H2-Ea-ps, H2-DPb1, Hspa6, H2-DMa, H2-DPa, H2-Q7, H2-K1, H2-Eb1, H2-T23, H2-Ob, H2-D1, Cd8b1, …
	10	Lipid_Mo_TAM	Ctsk, Gpnmb, Cd24a, Gdf15, Fabp5, F7, Il7r, F10, Ahnak2, Pde4d, Emp1, Gstm1, Fam20c, Slpi, Tnfsf13os, Spp1, Clec4d, Cd93, Ckap4, F13a1, Gpr137b-ps, Thbs1, Ahnak, Plk2, Ldlrad3	Antunes et al., Nat Neurosci. 2021. [33782623]
	11	Transitory_Mo_TAM	Ly6c2, Ly6i, Ms4a8a, Plac8, Ifit1bl1, Ly6c1, Hp, F10, Mcemp1, Ccr2, Clec4e, Sell, S100a6, Chil3, Slfn4, Mefv, Il1b, Ifi205, Fpr2, Traf1, Gpr141, S100a11, Hdc, Il1r2, Isg20, S100a4, Tppp3, Lsr, Ms4a4c, Ifitm1, Rasgrp4, Pira2, Adgre5, Il1rn, Nr4a2, Pid1, Smpdl3b, Slfn1
	12	Mac_S4_ pro-inflammatory	Tmem170b, Chil11, Slpi3, Inhba, Best1, Aff1, Nos2, Mmp81, Lipe1, Gm150562, Ptges, F102, Inpp5j, Smpdl3b1, Ly6i1, Slc7a112, Dfna5, Saa31, A930007I19Rik, Bcl31, Osbp, Arg11, Cd1d1, Fcor2, Slc44a11, Irg12, 4930430E12Rik, Mmp121, Pygl2, Bvht1, Atf31, Mgst13, Fmnl21, Pgm2, Hilpda1, Fpr1, Soat13, Ier32, Gla2, Parp10, Clec4d2, Vegfa2, Clec4e2, Ptgr11, Procr, Cdc42ep2, Gab12, Tiparp, Ptgs21, Upp12, Dock7…	Gubin et al., Cell. 2018. [30445041]
	13	Mac_S2_ anti-inflammatory	Hpgds, H2-M2, Sash1, Ms4a7, Itgb5, Ccl8, C1qc, C1qa, Tmem37, C1qb, Vcam1, Arhgap22, Rab3il1, Stab1, Adgre1, Tmem119, Trem2, Tmem86a, Ccl12, Gna12, Lgmn, P2ry6, Tmem50b, Mrc1, Tlr13, Tnfsf12, Fam213b, Ccl7, Cd93
	14	Inf_TAM	Ccl3, Ccl4, Ccl5, Cd80, Cd86, Cxcl1, Cxcl2, Cxcl3, Icam1, Il1rn, Il1b, Il6, Nfkbia, Nfkbiz, Socs3, Tnf, G0s2, Inhba, Mif	Curated gene set based on multiple articles Ma et al., Trends Immunol. 2022. [35690521] Casseta et al., Nat Rev Cancer. 2023. [36792751] Nasir et al., Trends Immunol. 2023. [37995659] Cheng et al., Cell. 2021. [33545035] Mulder et al., Immunity. 2021. [34331874] Zilionis et al., Immunity. 2019. [30979687] Wagner et al., Cell. 2019. [30985298] Wu et al., Nat Genet. 2021. [34493872] Jaitin et al., …
	15	Angio_TAM	Anxa1, Col1a1, Col4a1, Flt1, Fn1, Itgb2, Kdr, Mmp14, Mmp9, Timp1, Vegfa, Vegfc, Vcan, Tek, Adam8, Bnip3, Slc2a1
	16	Lipid-associated macrophage	Apoe, C1qa, C1qb, C1qc, Clec7a, Ctsb, Ctsd, Hexb, Lpl, Plin2, Tyrobp, Vim, Cd36, Lgals3, Fabp5, Cd9, Trem2, Hilpda, Gpnmb, Apoc1
	17	Reg_TAM	Arg1, Ccl8, Ccl17, Ccl22, Cd274, Clec10a, Il10, Lgals1, Mgl2, Mrc1, Retnla, Stab1, Tgfb1, Irf4, Clec4d, Il7r, Hmox1, Pf4, Cd163
	18	IFN_TAM	Cxcl9, Cxcl10, Gbp2, Gbp3, Gbp5, Ifit1, Ifit2, Ifit3, Irf7, Irf9, Isg15, Mx1, Oasl1, Rsad2, Stat1, Tnfsf10, Nos2, Ccl2
	19	Prolif_TAM	Aurkb, Birc5, Ccnb1, Cdk1, Cenpf, Mki67, Pcna, Stmn1, Top2a, Ube2c, Top2b, Ccna2, Cdc20
