## Supplementary.tables1-11 for "Highly plastic macrophage niches orchestrate acquired quiescence and reactivation in breast-cancer bone metastasis": Supplementary table 9.1122.xlsx

### Sheet: non-tumor disease-associated 
	Supplementary table 9
	Non-tumor disease-associated macrophage gene set
	Name			Genes	Reference [PMID]
	1	senescence	G2M_phase	Top2a, Stmn1, Hmgb2, Mki67, 2810417H13Rik, Birc5, Nusap1, Tubb5, Hist1h1b, Cenpf, H2afv, Ccnb2, Smc4, Cenpa, Rrm2, Cenpe, Ube2c, Ube2s, Prc1, Tmpo, Racgap1, Cdca3, Ccna2, Kif23, Tuba1b, Dek, Cks2, H2afz, Smc2, Cbx3	Wu et al., iScience. 2023. [37456831]
	2		Surveying	Gm42418, Uqcrb, Dbi, Mgst3, Fcer1g, Wfdc21, S100a11, S100a10, Rpl10, Cd74, Usmg5, Tyrobp, Prdx5, H2-DMa, Rpl15, Ndufb2, Psmb5, Ndufa13, Cox5b, Bcl2a1b, Ndufa4, Ear2, Cd52, Ltc4s, Rpl11, Rps17, Atp5j2, Cox7b, Rps13, Cox5a
	3		Stressed	Cap1, Ppt1, Actb, Hyou1, Pim1, Slc39a1, Myh9, Srrm2, Picalm, mt-Atp8, Abcg1, Fos, Txnip, Actr2, Camk2d, Ywhaz, Adipor2, Ptbp3, Dusp1, Dmxl2, Tcf7l2, Irf2bp2, Mrc1, Runx1
	4		Poised_Inflammatory	Cxcl2, Il1b, Egr1, Nfkbia, Tnf, Nr4a1, Cxcl1, Nfkbiz, Ccrl2, Tnfaip3, Junb, Phlda1, Ier2, Hilpda, Il1a, Cxcl3, Zfp36, Serpine1, Osm, Egr2, Ifrd1, Btg2, Nlrp3, Chka, Rel, Bhlhe40, Pde4b, Trib1, Dusp1, Ccl3
	5		Baseline_surfactant_tunover	Mt2, Fabp5, Hmox1, Gpnmb, Fabp4, Cd36, Gstm1, Vat1, Ftl1, Psap, Cd63, Cstb, Ctsd, Lipa, Ctsk, Sdc3, Gngt2, S100a1, Creg1, Prdx1, Fth1, Slc39a2, Abca1, Lpl, Bhlhe41, Ctsb, Sqstm1, Pcyox1, Ctsl, Myof
	6	osteoarthritis	Crip1hiCav1+	Tppp3, Crip1, Ecm1, Vim, S100a4, Cspg4, Cav1, Aqp1, Spp1, S100a10, Lgals1, Ckb, Pmepa1, Tagln2, Lmna, Fn1, Nfic, Plec, Aopep, Olfml3	Sebastian et al., Front Immunol. 2022. [35967299]
	7		Trem2hi_Fcrls+	Apoe, Fcrls, Ms4a7, Cxcl1, C1qb, Cxcl2, Il10, Selenop, Ctsb, C1qa, Abca1, Spp1, C1qc, Cd63, Gpnmb, Fabp5, Ctsd, Gdf15, Sdc4, Trem2
	8		Lyve1hiFolr2hi	Vsig4, Lyve1, Cfh, Folr2, Gas6, Cd163, Timp2, Cd36, Cbr2, Aqp1, Serpinb6a, Fxyd2, Colec12, Tns1, Rnase4, Pmp22, Fcgrt, Mrc1, F13a1, Maf
	9		IFN-R_Mono-Mac	Rsad2, Ifit1, Slfn5, Ifit2, Cxcl10, Isg15, Ifit3, Irf7, Ifi204, Ccl12, Ifi203, Ms4a4c, Cmpk2, Mndal, Parp14, Plac8, Ifi47, Ifih1, Fcgr1, Ifi211
	10		MHCllhi	H2-Eb1, Cd74, H2-Ab1, H2-Aa, Tnip3, Tmem176a, Tmem176b
	11	bone fracture	Cluster_29	Fcnb, Lyz2, S100a4, Rnase2, Psap, S100a6, Hopx, Fn1, S100a10, Ctsz, LOC24906, Gm2a, Crip1, Mnda, Cst3, Hmgb2, Stmn1, Dbi, Ifi30, Tuba1b	Maniar et al., Bone Res. 2025. [40623986]
	12		Cluster_16	S100a4, Mal, Spn, Csf1r, Gngt2, Cebpb, RGD1559482, Psap, Bcl2a1, Fcer1g, Itgb2, Fcgr3a, Lmo2, Blvra, RT1-CE10, LOC100360087, Pycard, Napsa, Abi3, Klf4
	13		Cluster_10	Fcnb, Fn1, S100a4, S100a6, Lyz2, Plac8, Hopx, Vim, RGD1559482, Psap, Prdx5, S100a10, Vcan, Rnaset2, Lgals3, Cd68, Cybb, Mnda, Gpx1, Mal
	14		Cluster_12	Spp1, Apoe, C1qa, C1qb, C1qc, Ftl1, Fcna, Cfd, Hmox1, Pltp, Gpnmb, Ctsb, Ctsl, RGD1559482, Lgmn, Ccl2, Cst3, Aif1, Fth1, Pf4
	15	Curated	Bacterial_infection	Lyz2, Cybb, Clec4e, Ccr2, Tlr2, Nod2, Cxcl11, Il18, Il12b, Il1b, Tnf, Il6, Cxcl10	Curated gene set based on multiple articles Pisu et al., Nat Commun. 2024. [39358361] Zheng et al., Sci Adv. 2025. [39813329] Mendiola et al., Nat Immunol. 2020. [32284594] Zilionis et al., Immunity. 2019. [30979687]
	16		Virus_infection	Irf3, Ifitm3, Trim25, Ddx58, Ifih1, Oas1a, Oas2, Usp18, Mx2, Isg20, Mx1, Isg15, Rsad2, Ifit1, Ifit2, Ifit3	Curated gene set based on multiple articles Liao et al., Nat Med. 2020. [32398875] Chakravarty et al., Sci Adv. 2024. [39121222] Son et al., Sci Immunol. 2021. [33419791] Loske et al., Nat Biotechnol. 2022. [34408314] Zilionis et al., Immunity. 2019. [30979687] Kenney et al., Cell Rep. 2022. [35421379] Munnur et al., Nat Immunol. 2021. [34663977] Ren et al., Cell. 2021. [33657410] Chua et al., Na…
	17		Autoimmunity	H2-Aa, Cd74, H2-Ab1, H2-DMa, H2-DMb2, Cd86, Irf5, Ciita, Stat4, Il21, Tnfsf13b	Curated gene set based on multiple articles Jordao et al., Science. 2019. [30679343] Yang et al., Front Immunol. 2023. [36865559] Wang et al., Nat Commun. 2023. [36869052] Thorlacius et al., Nat Rev Rheumatol. 2023. [36914790] Montilla et al., Cell Death Dis. 2023. [36635255] Richoz et al., JCI Insight. 2022. [36345939]
