## Supplementary.tables1-11 for "Highly plastic macrophage niches orchestrate acquired quiescence and reactivation in breast-cancer bone metastasis": Supplementary table 10.1122.xlsx

### Sheet: ONAM
	Supplementary table 10
	Breast cancer metastasis in lung and brain, non-small cell lung cancer and glioma TAM gene set
	Name			Genes	Reference [PMID]
	1	breast cancer lung metastasis	IM_Proliferative	Stmn1, H2afz, Ranbp1, Hmgb2, Anp32b, Txn1, Ran, Gapdh, Hmgn1, Nap1l1	McGinnis et al., Cancer Cell. 2024. [38821060]
	2		IM_Crip1	Tppp3, Crip1, Vim, S100a6, S100a10, Lmna, S100a4, Emp1, Lgals3, Lsp1
	3		AM_Inflammatory	Tnf, Nfkbiz, Tnfaip3, Rasgef1b, Nlrp3, Ccrl2, Il1b, Rel, Nr4a1, Malt1
	4		AM_Lipid	Gpnmb, Ctsb, Lgals3, Ctsk, Ccl6, Cd36, Vat1, Ctsl, Gpr137b, Wfdc17
	5		AM_Homeostatic	Txnip, Rsrp1, Tsc22d3, Cdc42ep3, Abcg1, Tyrobp, Rgs1, Reep5, Rgs2, Mpc2
	6		AM_Antigen	H2-Aa, H2-Ab1, Cd74, H2-DMb1, Epcam, H2-DMa, Fn1, Cd52, Pilra, Osm
	7		IM_Antigen	Cd74, H2-Ab1, H2-Aa, Cd52, H2-DMb1, Ccr2, H2-DMa, Rgs1, H2-Eb1, "Plbd1
	8		IM_Mrc1	Selenop, Pf4, Maf, Mrc1, Wwp1, Apoe, Ninj1, Stab1, Cfh, Ly6e
	9	breast cancer lung metastasis	Mac_Isg20	Ftl1, Lgals3, Fth1, Hmox1, Ccl2, Capg, Eno1b, Card19, Clec4n, Cxcl2, Anxa2, Ldha, Ccl7, Ccl6, Nfkbia, Akr1a1, Eno1, C3ar1, Sqstm1, Lgals1, Prdx1, Slc3a2, Spp1, Cstb, Itgb2, Pkm, Rnh1, Esd, Krtcap2, Fkbp1a	Yofe et al., Cancer Discov. 2023. [37756565]
	10		Mac_Cd81	H2-Aa, H2-Eb1, H2-Ab1, C1qb, Tmsb4x, Gpx1, Cd74, C1qc, Fcgr2b, Selenop, Lyz2, Cst3, Ifi30, H2-DMb1, C1qa, Cox14, Serinc3, Apoe, Psmb10, Arhgdib, Cdk2ap2, Fcgr3, Ly86, Tmem59, Lyz1, Myl12b, Psmb8, Cox6b1, Cd47, H2-DMa
	11	breast cancer lung metastasis PDX	P10_TAM1	F13a1, Cybb, Pld4, Apobec1, Itga4, Rassf4, Mafb, Tbc1d9, Gas7, Ifi207, Ccl9, Ms4a4c, S100a4, Fn1, Ms4a6c, Clec4a3, Msr1, Ifi204, Ptpro, Ms4a6d, Vcan, Fcgr1, Ly6c2, Ms4a6b, Ear2, Ifi202b, Cd177, Clec4a1, Adgre4, Chil3, Naip5, Ms4a8a, Prtn3
	12		P10_TAM2	Mmp13, Lilra5, Ms4a7, C1qc, Rasgrp1, C1qa, C1qb, Ccl12, Gpr34, Cacna1a, C3ar1, Fcrls, H2-M2, Rnf180, St18, Blnk, Mrc1, Fmn1, Pdgfc, Cd72, Slco2b1, Prune2, Dab2, Arhgap22, Trem2, Tenm4, Or5v1b, Aoah, Gatm, B4galt6, Fcgr1
	13	non-small lung cancer	Infl_monocyte	F13a1, Ly6c2, Cd177, Sell, Mmp8, Vcan, AI839979, Lcn2, Prtn3, Stxbp6, Hp, Ccr2, Ms4a4c, C1galt1c1, Padi4, Saa3	Casanova-Acebes et al., Nature. 2021. [34135508]
	14		pMac	Eno3, Pglyrp1, Cd300e, Dusp16, Ltb, Treml4, Slc12a2, Ace, Stap1, Cited4, S1pr5, Bcl2, Tgm3, Spn, Adgre4, Cd300ld, Hfe, G0s2, Adrbk2, Pou2f2, Hes1, Trem3, Fcgr4, Ly6i, Cyfip2, Spata13, Smagp, Ddit4, 4833407H14Rik, Smpdl3b, Scnn1a, Rap1gap2, Traf1, Ly6a, Agpat4, Mdm1, Ceacam1, Itgal, Myo1g, H2-Q7, Dusp5, Ryr1, Heg1, L1cam, Dnah12, Nrarp, Hsd11b1, H2-Q6, Gngt2
	15		Alveolar_mac	Fabp1, Ear1, Plet1, Car4, Krt79, Krt19, Wfdc21, Atp6v0d2, Ctsk, Gal, Ltc4s, Marco, Cd2, Phgdh, Cd9, Klhdc4, Cidec, Perp, Cpne5, Il18, Lpl, Mrc1, Net1, Mgll, Olr1, Slc7a2, Cd164, Siglecf, Acaa1b, Gmpr, F7, Kazald1, Abcg1, Nceh1, Ly75, Bhlhe41, Mt1, Epcam, Stmn1, Actn1, Tns1, Slc39a2, S100a1, Cpne8, Fpr1, Dst, Rhoc, AU020206, Mt2, Mgst3, Cd200r4, Mcoln3, Dmxl2, Wfdc10, Axl, AI504432, Cib2, Serpinb1…
	16		Monocyte_mac	C1qa, C1qc, C1qb, Retnla, Arg1, H2-Eb1, Pf4, Cxcl13, H2-Aa, H2-Ab1, Mgl2, Ccl7, Mmp12, Ccl24, Cxcl16, Cd74, Ccl12, AA467197, Ccl2, C3ar1, Ccl8, Ms4a7, Gpnmb, Cd72, Syngr1, Fcrls, Tmem37, Basp1, Gatm, Sdc4, Tmem176a, Mmp14, Slamf7, Stab1, Mafb, Folr2, Ecm1, Tmem176b, H2-DMb1, Zmynd15, Cd209a, Rgs1, H2-M2, Blnk, Aif1, Anpep, Il7r, Kcnn4, Spp1, Pdgfa, Lgmn
	17	breast cancer brain metastasis	Microglia	P2ry13, Ltc4s, Fcgr3, P2ry12, Acy3, Cx3cr1, Htra1, Csf3r, Itm2b, Ifngr1, Vsir, Trem2, Fyb	Evans et al., Nat Cell Biol. 2023. [37957324]
	18		pvMacriophage	Rnase1, Selenop, Dab2, Cd36, F13a1, Ms4a6c, Ms4a4a, Cd163, Lyve1, Colec12, Gypc, Mrc1, Lgmn, Gpnmb, Cd14, Blvrb, Nrp1, Pmp22 Lilrb4a, Npc2, Tgfbi, Wwp1, Spp1
	19	glioma	Macrophage	Ccl17, Ccr7, Crip1, Tmem123, Ccl22, Lsp1, Ccl5, Serpinb6b, Cd200, Glipr2, Marcksl1, Anxa2, Ccnd2, Calm1, Serpinb9, Bcl2a1d, Fscn1, Syngr2, Ramp3, Cd209a, S100a11, Traf1, Il4i1, Socs2, Actg1, Pkib, Cnn2, Rps27l, S100a6, Relb	Ochocka et al., Nat Commun. 2021. [33608526]
	20		MG7	Ccl12, H2-Oa, Cst7, Lgals3bp, Gm4951, Cd81, Ly86, Lag3, Crybb1, C4b, Cd180, Cd9, Lap3, Serpine2, Timp2, Ctsb, Spp1, Ctsd, Ldhb, Ctsl, Hcar2, Olfml3, Tor3a, Tmem119, Sparc, Gpr84, Cryba4, Ccl3, Bhlhe41, Sdf2l1
